# TRMT1L-catalyzed m^2^_2_G27 on tyrosine tRNA is required for efficient mRNA translation and cell survival under oxidative stress

**DOI:** 10.1101/2024.05.02.591343

**Authors:** Sseu-Pei Hwang, Han Liao, Katherine Barondeau, Xinyi Han, Cassandra Herbert, Hunter McConie, Amirtha Shekar, Dimitri Pestov, Patrick A Limbach, Jeffrey T Chang, Catherine Denicourt

**Affiliations:** Department of Integrative Biology and Pharmacology, McGovern Medical School, The University of Texas Health Science Center, Houston, TX 77030, USA; The University of Texas MD Anderson Cancer Center UTHealth Houston Graduate School of Biomedical Sciences, Houston, TX 77030, USA; Rieveschl Laboratories for Mass Spectrometry, Department of Chemistry, University of Cincinnati, Cincinnati, OH 45221, USA; Department of Cell Biology and Neuroscience, Virtua Health College of Medicine and Life Sciences, Rowan University, Stratford, NJ 08028, USA

**Keywords:** TRMT1L, RNA methyltransferases, N2, N2-dimethylguanosine (m^2^_2_G), eCLIP-seq, Nanopore tRNA-seq, tRNA, rRNA, translation, oxidative stress response

## Abstract

tRNA modifications are critical for several aspects of their functions, including decoding, folding, and stability. Using a multifaceted approach encompassing eCLIP-seq and Nanopore tRNA-seq, we show that the human tRNA methyltransferase TRMT1L interacts with component of the Rix1 ribosome biogenesis complex and binds to the 28S rRNA, as well as to a subset of tRNAs. Mechanistically, we demonstrate that TRMT1L is responsible for catalyzing m^2^_2_G solely at position 27 of tRNA-Tyr-GUA. Surprisingly, TRMT1L depletion also impaired the deposition of acp^3^U and dihydrouridine on tRNA-Tyr-GUA, Cys-GCA, and Ala-CGC. TRMT1L knockout cells have a marked decrease in tRNA-Tyr-GUA levels, coinciding with a reduction in global translation rates and hypersensitivity to oxidative stress. Our results establish TRMT1L as the elusive methyltransferase catalyzing the m^2^_2_G27 modification on tRNA Tyr, resolving a long-standing gap of knowledge and highlighting its potential role in a tRNA modification circuit crucial for translation regulation and stress response.
