## Supplementary material for "TRMT1L-catalyzed m^2^_2_G27 on tyrosine tRNA is required for efficient mRNA translation and cell survival under oxidative stress": Table S1

### Sheet: header info
Table S1. TRMT1L eCLIP sequencing peaks with IP vs SMInput fold-change >= 2 and adjusted p value < 0.05. Related to Figure 3, S3 and S4.
Header	Description
Chromosome/GeneID	Chromosome number, Ensembl transcription ID, RefSeq ID, or Gene name
Peak Start	The start position of a peak
Peak End	The End position of a peak
Peak Strand	The strand of a peak on genome or reference sequence. forward(+) or reverse(-).
baseMean	The mean of the normalized counts for all samples that are divided by size factors
Annotation	Manual annotation of the peak
Log2 Fold Change	Log2 of the fold change of IP vs SMInput of a peak
-Log10 Adjusted P Value	-Log10 adjusted P value of a peak

### Sheet: TRMT1L-HCT116-Peak
Chromosome/GeneID	peak_start	peak_end	peak_strand	Annotation/Category	baseMean	log2FoldChange	-Log10 Adjusted P Value
chr10	132610897	132610918	-	Intronic, mRNA	17.234	6.95949	2.12896
chr12	56190390	56190453	+	tRNA-Ser-CGA-4-1, tRNA	111.738	2.60337	1.51091
chr12	114822399	114822440	-	Intergenic, other	44.1537	5.85877	2.88979
chr13	113818050	113818323	+	Intronic, ncRNA	28.9794	4.53433	1.72547
chr14	20653073	20653140	-	tRNA-Tyr-GTA-5-3, tRNA	128.412	4.1302	2.36653
chr14	20657446	20657538	-	tRNA-Tyr-GTA-4-1, tRNA	118.192	4.64277	2.47899
chr14	20663162	20663236	-	tRNA-Tyr-GTA-5-4, tRNA	178.065	4.57582	3.58738
chr14	20683317	20683378	+	tRNA-Tyr-GTA-5-5, tRNA	736.024	6.27974	8.4333
chr14	72962988	72963064	+	tRNA-Cys-GCA-8-1, tRNA	12818.1	8.34421	19.6656
chr15	79744671	79744744	+	tRNA-Cys-GCA-5-1, tRNA	125.077	6.75074	4.21225
chr15	89335094	89335167	+	tRNA-Arg-TCG-1-1, tRNA	331.027	4.90692	5.98732
chr16	3152918	3152985	+	tRNA-Arg-CCT-3-1, tRNA	159.664	2.94117	1.51091
chr16	55317000	55317033	+	Intergenic, other	32.3937	6.43692	1.97281
chr16	85766787	85766810	+	Intergenic, other	18.0017	7.02331	2.27355
chr17	6914093	6914383	+	Pseudogene, other	28.1792	4.49284	1.68387
chr17	15951732	15951966	+	Intronic, mRNA	23.161	4.90583	1.80839
chr17	38867678	38867735	+	tRNA-Cys-GCA-2-2, tRNA	334.664	6.10738	7.96188
chr17	38869275	38869344	-	tRNA-Cys-GCA-4-1, tRNA	46.4928	3.2681	1.4653
chr17	39153707	39153773	-	tRNA-Cys-GCA-2-3, tRNA	100.052	4.48903	3.40176
chr17	75033924	75033991	+	tRNA-Arg-CCT-1-1, tRNA	209.318	4.08672	3.7336
chr17	75034411	75034472	-	tRNA-Arg-CCT-2-1, tRNA	192.17	4.25179	4.35034
chr17	75035122	75035191	+	tRNA-Arg-TCG-3-1, tRNA	49.7415	2.85415	1.30891
chr1	2283028	2283266	+	Intronic, mRNA	31.9427	3.22942	1.32556
chr1	93516252	93516329	-	tRNA-Cys-GCA-7-1, tRNA	82.4672	6.20436	4.40721
chr20	62647214	62647458	+	Intronic, mRNA	33.0866	3.55065	1.7566
chr20	62648278	62648561	+	Intronic, mRNA	46.9192	3.23054	1.80987
chr21	8213261	8213467	+	RNA45SN2, rRNA	230.953	3.04109	1.73839
chr21	8214621	8214851	+	RNA45SN2, rRNA	359.083	4.29147	4.05266
chr21	8219983	8220181	+	Intronic, mRNA	32.9185	4.02709	2.10162
chr22	49541649	49541907	-	Intronic, ncRNA	22.7111	3.76673	1.30891
chr22	49568389	49568651	-	Intronic, ncRNA	31.9119	4.6808	1.92022
chr22	49617915	49618180	-	Intronic, ncRNA	39.0701	3.68604	1.47609
chr22	49629230	49629432	-	Intronic, ncRNA	29.7126	3.81763	1.55064
chr22	49629486	49629703	-	Intronic, ncRNA	28.6156	4.054	1.30891
chr22	49630517	49630699	-	Intronic, ncRNA	24.1726	4.2548	1.33506
chr2	27050826	27050895	+	tRNA-Tyr-GTA-2-1, tRNA	2542.01	5.37132	6.16588
chr2	156400794	156400864	+	tRNA-Ala-CGC-3-1, tRNA	170.336	3.4848	1.81698
chr3	132231771	132231848	-	tRNA-Cys-GCA-9-1, tRNA	27.4376	3.74178	1.55064
chr4	123508828	123508885	-	tRNA-Cys-GCA-2-1, tRNA	17.9822	7.02302	2.33523
chr5	158962201	158962225	+	Intergenic, other	46.5981	8.39692	3.81951
chr6	26568901	26568966	+	tRNA-Tyr-GTA-1-1, tRNA	595.029	6.01301	7.60593
chr6	26575596	26575677	+	tRNA-Tyr-GTA-8-1, tRNA	765.424	3.86315	2.93551
chr6	26577146	26577208	+	tRNA-Tyr-GTA-3-1, tRNA	1754.19	6.53588	11.2905
chr6	26594916	26594979	+	tRNA-Tyr-GTA-6-1, tRNA	348.275	6.6822	4.56718
chr6	52285080	52285103	+	Intergenic, other	45.0107	8.34706	3.81951
chr7	147531138	147531156	+	Intronic, mRNA	27.1414	6.17814	1.81812
chr7	149331165	149331220	+	tRNA-Cys-GCA-9-2, tRNA	56.6044	6.14692	2.88979
chr7	149355661	149355694	-	tRNA-Cys-GCA-13-1, tRNA	38.1718	8.10831	3.23567
chr7	149589050	149589125	-	tRNA-Cys-GCA-3-1, tRNA	57.953	5.6303	3.26252
chr7	149635721	149635780	+	tRNA-Cys-GCA-9-3, tRNA	203.418	9.06474	4.94956
chr7	149646936	149646994	-	tRNA-Cys-GCA-12-1, tRNA	25.957	3.65318	1.33984
chr7	149707688	149707758	+	tRNA-Cys-GCA-9-4, tRNA	93.8655	7.94286	3.57557
chr8	25585047	25585067	+	Intergenic, other	51.0819	8.53037	4.1886
chr8	66113414	66113486	+	tRNA-Tyr-GTA-5-1, tRNA	463.78	6.75191	8.28263
chr8	66114020	66114097	+	tRNA-Tyr-GTA-5-2, tRNA	63.3312	3.95223	2.5858
ENST00000516209.1	1	58	+	Pseudogene, other	119.046	3.03837	1.8799
KI270733.1	124615	124778	+	RNA45SN4, rRNA	144.224	4.37754	2.21516
KI270733.1	124820	124968	+	RNA45SN4, rRNA	276.316	4.80349	4.76343
KI270733.1	140280	140526	-	Intergenic, other	24.427	4.27266	1.32627
KI270733.1	169870	170079	+	non-annotated rDNA, rRNA	670.816	4.13246	3.02554
MER22	169	451	+	Repeat, other	127.435	3.961	2.52621
MER22	878	1089	+	Repeat, other	54.8821	3.99346	1.92022
MER22	1103	1424	+	Repeat, other	139.057	2.97434	2.36152
NR_145819.1-28S	2871	3008	-	RNA45SN1, rRNA	18.2437	5.59704	1.33621
NR_145819.1-28S	4710	4891	-	RNA45SN1, rRNA	22.2578	4.84569	1.71373
NR_145819.1-45S	13137	13351	-	RNA45SN1, rRNA	21.3681	4.71186	1.47029
NR_146117.1-28S	2010	2262	+	RNA45SN4, rRNA	5894.25	2.56331	1.46232
NR_146117.1-45S	2340	2750	+	RNA45SN4, rRNA	30263	4.17738	4.29308
NR_146144.1-28S	692	962	+	RNA45SN2, rRNA	151661	4.21561	4.52271
NR_146144.1-45S	2006	2312	+	RNA45SN2, rRNA	12660.2	3.01313	2.05286
tRNA-Ala-AGC-15-1	37	91	+	tRNA-Ala-AGC-15-1, tRNA	30.7817	4.69738	2.27389
tRNA-Ala-AGC-3-1_withgenomeflank	54	185	+	tRNA-Ala-AGC-3-1, tRNA	916.943	3.9211	2.26916
tRNA-Arg-CCT-1-1	21	96	+	tRNA-Arg-CCT-1-1, tRNA	19821.6	5.15154	7.20928
tRNA-Arg-CCT-2-1	21	96	+	tRNA-Arg-CCT-2-1, tRNA	4998.66	4.79021	7.24149
tRNA-Arg-CCT-3-1	21	96	+	tRNA-Arg-CCT-3-1, tRNA	5404.54	4.38548	4.7925
tRNA-Arg-CCT-4-1	20	96	+	tRNA-Arg-CCT-4-1, tRNA	8793.94	3.63576	3.5849
tRNA-Arg-CCT-5-1	43	93	+	tRNA-Arg-CCT-5-1, tRNA	68.7988	6.44239	3.59199
tRNA-Arg-TCG-1-1	10	96	+	tRNA-Arg-TCG-1-1, tRNA	6433.59	4.37808	4.10561
tRNA-Arg-TCG-2-1	32	96	+	tRNA-Arg-TCG-2-1, tRNA	609.82	3.45747	1.90463
tRNA-Arg-TCG-3-1	10	96	+	tRNA-Arg-TCG-3-1, tRNA	1496.12	6.24926	10.4647
tRNA-Arg-TCT-3-2	56	106	+	tRNA-Arg-TCT-3-2, tRNA	210.393	3.82687	4.35034
tRNA-Asn-GTT-1-1	20	97	+	tRNA-Asn-GTT-1-1, tRNA	1298.19	3.49958	4.1886
tRNA-Asn-GTT-2-1	20	97	+	tRNA-Asn-GTT-2-1, tRNA	11878.9	3.04703	2.97101
tRNA-Asn-GTT-2-2	32	90	+	tRNA-Asn-GTT-2-2, tRNA	368.402	3.69835	4.42437
tRNA-Asn-GTT-2-3	32	87	+	tRNA-Asn-GTT-2-3, tRNA	387.526	3.75773	4.51231
tRNA-Asn-GTT-2-4	32	87	+	tRNA-Asn-GTT-2-4, tRNA	60.8543	4.26588	3.40556
tRNA-Asn-GTT-2-5	32	87	+	tRNA-Asn-GTT-2-5, tRNA	86.1134	3.25701	2.13079
tRNA-Asn-GTT-2-6	37	87	+	tRNA-Asn-GTT-2-6, tRNA	48.061	3.17672	1.81812
tRNA-Asn-GTT-2-7	32	87	+	tRNA-Asn-GTT-2-7, tRNA	41.0194	4.10483	2.54495
tRNA-Asn-GTT-2-8	36	87	+	tRNA-Asn-GTT-2-8, tRNA	33.2655	4.13133	2.04259
tRNA-Asn-GTT-5-1	32	95	+	tRNA-Asn-GTT-5-1, tRNA	57.9491	3.58996	1.58328
tRNA-Asn-GTT-6-1	30	97	+	tRNA-Asn-GTT-6-1, tRNA	54.2598	4.7381	3.10384
tRNA-Cys-GCA-11-1	21	95	+	tRNA-Cys-GCA-11-1, tRNA	7346.7	4.13546	4.29308
tRNA-Cys-GCA-11-1_withgenomeflank	78	153	+	tRNA-Cys-GCA-11-1, tRNA	42.6166	4.72216	2.43926
tRNA-Cys-GCA-1-1	29	95	+	tRNA-Cys-GCA-1-1, tRNA	2484.99	4.81805	3.67478
tRNA-Cys-GCA-12-1	30	95	+	tRNA-Cys-GCA-12-1, tRNA	856.893	5.6668	3.5574
tRNA-Cys-GCA-12-1_withgenomeflank	80	153	+	tRNA-Cys-GCA-12-1, tRNA	454.866	5.96722	7.0031
tRNA-Cys-GCA-13-1_withgenomeflank	80	154	+	tRNA-Cys-GCA-13-1, tRNA	240.589	4.25775	2.30093
tRNA-Cys-GCA-17-1	17	95	+	tRNA-Cys-GCA-17-1, tRNA	215.071	4.42036	3.87077
tRNA-Cys-GCA-18-1	26	85	+	tRNA-Cys-GCA-18-1, tRNA	78.4131	6.62668	3.59199
tRNA-Cys-GCA-19-1	7	94	+	tRNA-Cys-GCA-19-1, tRNA	30.9494	5.33236	1.96543
tRNA-Cys-GCA-20-1_withgenomeflank	80	144	+	tRNA-Cys-GCA-20-1, tRNA	19.2801	5.63088	1.35752
tRNA-Cys-GCA-2-1	1	95	+	tRNA-Cys-GCA-2-1, tRNA	756.228	5.60371	7.80417
tRNA-Cys-GCA-2-1_withgenomeflank	57	166	+	tRNA-Cys-GCA-2-1, tRNA	3505.16	3.96097	4.42437
tRNA-Cys-GCA-2-2	26	93	+	tRNA-Cys-GCA-2-2, tRNA	351.53	7.35381	8.4333
tRNA-Cys-GCA-2-2_withgenomeflank	75	192	+	tRNA-Cys-GCA-2-2, tRNA	2842.66	6.81924	13.7845
tRNA-Cys-GCA-2-3	21	93	+	tRNA-Cys-GCA-2-3, tRNA	155.715	6.33631	5.98912
tRNA-Cys-GCA-2-3_withgenomeflank	77	159	+	tRNA-Cys-GCA-2-3, tRNA	2070.74	6.2271	10.8904
tRNA-Cys-GCA-2-4	28	85	+	tRNA-Cys-GCA-2-4, tRNA	67.7296	7.50915	3.10384
tRNA-Cys-GCA-2-4_withgenomeflank	58	173	+	tRNA-Cys-GCA-2-4, tRNA	3057.3	4.05681	4.76343
tRNA-Cys-GCA-3-1	30	95	+	tRNA-Cys-GCA-3-1, tRNA	200.992	7.37696	5.31153
tRNA-Cys-GCA-3-1_withgenomeflank	80	162	+	tRNA-Cys-GCA-3-1, tRNA	100.647	5.15823	3.59199
tRNA-Cys-GCA-4-1	26	95	+	tRNA-Cys-GCA-4-1, tRNA	610.178	4.0148	4.42437
tRNA-Cys-GCA-4-1_withgenomeflank	76	173	+	tRNA-Cys-GCA-4-1, tRNA	1338.75	4.93584	6.65102
tRNA-Cys-GCA-5-1_withgenomeflank	77	156	+	tRNA-Cys-GCA-5-1, tRNA	1039.78	6.55211	10.4647
tRNA-Cys-GCA-6-1_withgenomeflank	52	152	+	tRNA-Cys-GCA-6-1, tRNA	75.0883	4.76593	3.87077
tRNA-Cys-GCA-7-1_withgenomeflank	75	166	+	tRNA-Cys-GCA-7-1, tRNA	5673.37	9.31597	23.446
tRNA-Cys-GCA-8-1	1	95	+	tRNA-Cys-GCA-8-1, tRNA	70.1509	5.91263	3.76868
tRNA-Cys-GCA-8-1_withgenomeflank	54	161	+	tRNA-Cys-GCA-8-1, tRNA	165194	9.35274	25.1762
tRNA-Cys-GCA-9-1_withgenomeflank	80	164	+	tRNA-Cys-GCA-9-1, tRNA	966.78	6.8076	12.7757
tRNA-Cys-GCA-9-2_withgenomeflank	80	151	+	tRNA-Cys-GCA-9-2, tRNA	340.729	6.30616	8.4333
tRNA-Cys-GCA-9-3_withgenomeflank	67	192	+	tRNA-Cys-GCA-9-3, tRNA	2547.21	7.73153	10.5682
tRNA-Cys-GCA-9-4_withgenomeflank	78	161	+	tRNA-Cys-GCA-9-4, tRNA	1622.27	8.16661	12.5766
tRNA-Gln-CTG-1-2	5	82	+	tRNA-Gln-CTG-1-2, tRNA	294.387	3.88107	3.55035
tRNA-Gln-CTG-1-2_withgenomeflank	42	157	+	tRNA-Gln-CTG-1-2, tRNA	173.019	3.21335	1.58486
tRNA-Gln-CTG-1-3	5	84	+	tRNA-Gln-CTG-1-3, tRNA	110.675	3.11469	1.67012
tRNA-Gln-CTG-1-3_withgenomeflank	50	153	+	tRNA-Gln-CTG-1-3, tRNA	78.3858	3.77929	1.51243
tRNA-Gln-CTG-1-4	5	85	+	tRNA-Gln-CTG-1-4, tRNA	115.889	3.64829	2.84696
tRNA-Gln-CTG-1-4_withgenomeflank	44	153	+	tRNA-Gln-CTG-1-4, tRNA	403.271	2.7905	1.73219
tRNA-Gln-TTG-3-1	1	95	+	tRNA-Gln-TTG-3-1, tRNA	330.539	4.22678	4.32628
tRNA-Gln-TTG-3-2	11	82	+	tRNA-Gln-TTG-3-2, tRNA	146.041	4.46875	3.33612
tRNA-Gln-TTG-3-2_withgenomeflank	49	152	+	tRNA-Gln-TTG-3-2, tRNA	216.265	3.50607	1.70515
tRNA-Gln-TTG-3-3	5	71	+	tRNA-Gln-TTG-3-3, tRNA	54.3062	4.27325	2.44752
tRNA-His-GTG-1-1	1	95	+	tRNA-His-GTG-1-1, tRNA	3702.21	2.59539	1.92022
tRNA-His-GTG-1-2	11	92	+	tRNA-His-GTG-1-2, tRNA	540.493	3.79558	4.73191
tRNA-His-GTG-1-2_withgenomeflank	59	143	+	tRNA-His-GTG-1-2, tRNA	106.405	3.6769	3.40176
tRNA-His-GTG-1-3	11	89	+	tRNA-His-GTG-1-3, tRNA	257.879	3.22349	3.06568
tRNA-His-GTG-1-4	11	89	+	tRNA-His-GTG-1-4, tRNA	118.94	3.68951	3.55857
tRNA-His-GTG-1-5	12	82	+	tRNA-His-GTG-1-5, tRNA	44.7427	3.65711	2.19238
tRNA-His-GTG-1-6	14	90	+	tRNA-His-GTG-1-6, tRNA	60.7074	4.73462	3.75163
tRNA-His-GTG-1-7	16	82	+	tRNA-His-GTG-1-7, tRNA	16.3884	6.8917	2.21957
tRNA-Leu-TAG-1-1	27	105	+	tRNA-Leu-TAG-1-1, tRNA	371.969	3.75848	4.46928
tRNA-Lys-CTT-2-1	1	96	+	tRNA-Lys-CTT-2-1, tRNA	7254.17	2.72262	1.36709
tRNA-Lys-TTT-3-1	21	96	+	tRNA-Lys-TTT-3-1, tRNA	5433.95	2.57603	1.51091
tRNA-Met-CAT-3-1_withgenomeflank	57	157	+	tRNA-Met-CAT-3-1, tRNA	2194.81	3.07815	2.03385
tRNA-Met-CAT-3-2_withgenomeflank	58	156	+	tRNA-Met-CAT-3-2, tRNA	4717.38	3.08508	1.90693
tRNA-Phe-GAA-1-4	37	86	+	tRNA-Phe-GAA-1-4, tRNA	47.6711	3.65949	2.08606
tRNA-Ser-AGA-1-1	27	105	+	tRNA-Ser-AGA-1-1, tRNA	8743.18	3.73967	4.43062
tRNA-Ser-AGA-2-1	28	105	+	tRNA-Ser-AGA-2-1, tRNA	779.244	3.21458	2.75632
tRNA-Ser-AGA-3-1	32	105	+	tRNA-Ser-AGA-3-1, tRNA	769.173	4.04825	2.30093
tRNA-Ser-CGA-1-1	10	105	+	tRNA-Ser-CGA-1-1, tRNA	861.717	2.32332	1.46409
tRNA-Ser-CGA-4-1	11	105	+	tRNA-Ser-CGA-4-1, tRNA	1056.45	3.30401	3.40815
tRNA-Ser-GCT-2-1	37	105	+	tRNA-Ser-GCT-2-1, tRNA	725.633	2.68309	2.10162
tRNA-Ser-GCT-3-1	30	105	+	tRNA-Ser-GCT-3-1, tRNA	5350.85	2.75225	2.52863
tRNA-Ser-TGA-1-1	10	105	+	tRNA-Ser-TGA-1-1, tRNA	779.781	2.93689	2.58939
tRNA-Ser-TGA-2-1	10	105	+	tRNA-Ser-TGA-2-1, tRNA	385.792	5.23762	6.17216
tRNA-Ser-TGA-3-1	10	105	+	tRNA-Ser-TGA-3-1, tRNA	51.7528	4.71105	3.20655
tRNA-Ser-TGA-4-1	31	105	+	tRNA-Ser-TGA-4-1, tRNA	1476.17	4.01007	3.84315
tRNA-Thr-AGT-1-3	38	86	+	tRNA-Thr-AGT-1-3, tRNA	37.7039	3.93289	2.05859
tRNA-Thr-CGT-3-1	21	97	+	tRNA-Thr-CGT-3-1, tRNA	95.0982	4.21317	2.5858
tRNA-Thr-TGT-1-1	33	97	+	tRNA-Thr-TGT-1-1, tRNA	613.433	3.06448	2.04513
tRNA-Thr-TGT-3-1	27	95	+	tRNA-Thr-TGT-3-1, tRNA	1223.68	2.91131	2.47899
tRNA-Tyr-GTA-1-1_withgenomeflank	97	175	+	tRNA-Tyr-GTA-1-1, tRNA	2769.82	5.19919	6.79897
tRNA-Tyr-GTA-2-1_withgenomeflank	95	177	+	tRNA-Tyr-GTA-2-1, tRNA	10464.3	5.21815	7.5734
tRNA-Tyr-GTA-3-1_withgenomeflank	101	186	+	tRNA-Tyr-GTA-3-1, tRNA	4563.09	6.21561	10.2739
tRNA-Tyr-GTA-4-1_withgenomeflank	100	185	+	tRNA-Tyr-GTA-4-1, tRNA	9271.49	6.01157	2.18756
tRNA-Tyr-GTA-5-1	58	114	+	tRNA-Tyr-GTA-5-1, tRNA	1347	4.2419	5.37151
tRNA-Tyr-GTA-5-1_withgenomeflank	94	180	+	tRNA-Tyr-GTA-5-1, tRNA	5702.12	4.58896	5.25406
tRNA-Tyr-GTA-5-2_withgenomeflank	96	176	+	tRNA-Tyr-GTA-5-2, tRNA	298.222	2.98374	1.44524
tRNA-Tyr-GTA-5-3	59	115	+	tRNA-Tyr-GTA-5-3, tRNA	209.667	4.0605	1.51243
tRNA-Tyr-GTA-5-3_withgenomeflank	96	182	+	tRNA-Tyr-GTA-5-3, tRNA	11979.5	5.96444	2.69684
tRNA-Tyr-GTA-5-4_withgenomeflank	87	186	+	tRNA-Tyr-GTA-5-4, tRNA	15383.1	5.35447	2.71794
tRNA-Tyr-GTA-5-5_withgenomeflank	81	179	+	tRNA-Tyr-GTA-5-5, tRNA	7425.01	5.05068	4.42948
tRNA-Tyr-GTA-6-1_withgenomeflank	96	167	+	tRNA-Tyr-GTA-6-1, tRNA	1545.7	4.85177	2.59992
tRNA-Tyr-GTA-8-1	57	109	+	tRNA-Tyr-GTA-8-1, tRNA	192.585	2.98247	1.84763
tRNA-Tyr-GTA-8-1_withgenomeflank	100	171	+	tRNA-Tyr-GTA-8-1, tRNA	2164.85	6.19531	5.8546

### Sheet: TRMT1L-Hela-Peak
Chromosome/GeneID	peak_start	peak_end	peak_strand	Annotation	baseMean	log2FoldChange	-Log10 Adjusted P Value
ATCCC_SimpleRepeat	1	60	-	Repeat, other	146.177	6.815	3.06215
chr10	99535432	99535558	+	NKX2-3, mRNA	184.124	4.36412	1.86928
chr14	20663168	20663259	-	tRNA-Tyr-GTA-5-4, tRNA	190.548	4.21532	1.59469
chr14	20683316	20683378	+	tRNA-Tyr-GTA-5-5, tRNA	187.946	4.80566	2.27272
chr14	72962990	72963063	+	tRNA-Cys-GCA-8-1, tRNA	5992.39	7.80989	7.55466
chr15	79744701	79744744	+	tRNA-Cys-GCA-5-1, tRNA	113.04	9.90977	4.27702
chr15	89335099	89335154	+	tRNA-Arg-TCG-1-1, tRNA	306.431	4.84821	2.7184
chr16	3152917	3152985	+	tRNA-Arg-TCG-1-1, tRNA	422.253	4.62322	2.51262
chr16	3193950	3194002	+	tRNA-Arg-CCT-5-1, tRNA	21.2698	5.93161	1.46091
chr17	19188013	19188232	+	SNORD3A, ncRNA	2260.4	4.45903	2.29043
chr17	38867664	38867735	+	tRNA-Cys-GCA-2-2, tRNA	718.664	10.5055	7.55466
chr17	39153712	39153769	-	tRNA-Cys-GCA-2-3, tRNA	92.5863	4.95768	2.51262
chr17	75033929	75033995	+	tRNA-Arg-CCT-1-1, tRNA	954.928	6.34758	5.3244
chr17	75034408	75034471	-	tRNA-Arg-CCT-2-1, tRNA	583.044	6.71129	5.56337
chr1	93516259	93516316	-	tRNA-Cys-GCA-7-1, tRNA	27.9331	4.6193	1.46403
chr1	237603425	237603468	+	Intronic, mRNA	15.7173	7.05972	1.87676
chr20	26209538	26209619	-	Intergenic, other	68.6656	4.49523	1.7057
chr21	8214617	8214813	+	RNA45SN2, rRNA	563.666	4.56986	2.34664
chr21	8252741	8252859	+	Intergenic, other	14.1988	5.59755	1.30143
chr2	27050814	27050895	+	tRNA-Tyr-GTA-2-1, tRNA	1635.41	5.40483	3.9909
chr2	218959729	218959759	+	Intronic, mRNA	28.4364	5.83384	1.82998
chr5	134925640	134925790	+	Intronic, mRNA	66.3197	5.05034	2.20879
chr5	134927001	134927141	+	Intronic, mRNA	135.329	4.50532	2.29043
chr5	158962201	158962223	+	Intergenic, other	21.1608	7.49427	2.20487
chr6	26568909	26568965	+	tRNA-Tyr-GTA-1-1, tRNA	337.899	5.50601	3.60233
chr6	26577149	26577208	+	tRNA-Tyr-GTA-3-1, tRNA	610.13	5.20438	3.2767
chr7	139340726	139340784	+	tRNA-Arg-CCT-4-1, tRNA	471.058	4.68952	2.56897
chr7	147531138	147531158	+	Intronic, mRNA	25.705	7.77133	2.44602
chr7	149635733	149635779	+	tRNA-Cys-GCA-9-3, tRNA	22.04	5.99188	1.5672
chr7	149707688	149707756	+	tRNA-Cys-GCA-9-4, tRNA	33.2042	6.60776	2.13895
chr8	66113417	66113481	+	tRNA-Tyr-GTA-5-1, tRNA	293.299	4.61839	1.90641
chr8	66114040	66114094	+	tRNA-Tyr-GTA-5-2, tRNA	50.5733	4.99622	2.13895
chrX	47145512	47145540	+	Intronic, mRNA	18.5453	5.73469	1.37632
chrX	75747063	75747111	-	Intergenic, other	27.119	4.92827	1.55377
chrX	109054364	109054480	+	Intergenic, other	89.8545	4.5404	2.0738
ENST00000387347.2	1	222	-	MT-RNR2, mt-rRNA	54.9038	4.91159	2.08699
ENST00000387347.2	324	607	-	MT-RNR2, mt-rRNA	105.922	5.56212	3.02765
ENST00000387347.2	652	839	-	MT-RNR2, mt-rRNA	69.074	5.68741	2.50971
ENST00000387347.2	983	1194	-	MT-RNR2, mt-rRNA	63.8118	4.8462	2.08295
ENST00000387347.2	1325	1559	-	MT-RNR2, mt-rRNA	53.9083	4.88473	2.08295
ENST00000387449.1	1	59	-	MT-TS2, mt-tRNA	413.262	3.77066	1.55377
ENST00000387459.1	1	69	-	MT-TS2, mt-tRNA	948.493	3.45853	1.31886
ENST00000389680.2	277	508	-	MT-RNR1, mt-rRNA	25.33	5.31959	1.51785
KI270733.1	124800	124973	+	RNA45SN4, rRNA	368.244	3.56797	1.30566
KI270733.1	169919	170063	+	non-annotated rDNA, rRNA	1870.69	4.67637	2.56945
L1PA12_5	792	877	-	Repeat, other	26.5437	5.20886	1.53371
NR_146144.1-28S	699	991	+	RNA45SN2, rRNA	143352	3.56919	1.4126
NR_146151.1-45S	2906	3070	+	RNA45SN3, rRNA	100	3.7513	1.30987
tRNA-Arg-CCG-1-2	37	86	+	tRNA-Arg-CCG-1-2, tRNA	116.72	4.92976	2.4848
tRNA-Arg-CCG-1-3	37	90	+	tRNA-Arg-CCG-1-3, tRNA	29.6297	5.56226	1.83076
tRNA-Arg-CCT-1-1	20	96	+	tRNA-Arg-CCT-1-1, tRNA	23987.6	6.43266	5.32963
tRNA-Arg-CCT-2-1	18	96	+	tRNA-Arg-CCT-2-1, tRNA	11443	6.75618	5.3492
tRNA-Arg-CCT-3-1	20	96	+	tRNA-Arg-CCT-3-1, tRNA	5338	5.4963	3.69423
tRNA-Arg-CCT-4-1	17	96	+	tRNA-Arg-CCT-4-1, tRNA	19755.5	5.77222	3.9314
tRNA-Arg-CCT-5-1	42	93	+	tRNA-Arg-CCT-5-1, tRNA	102.918	8.25328	3.57241
tRNA-Arg-TCG-1-1	20	96	+	tRNA-Arg-TCG-1-1, tRNA	3847.4	4.96353	2.78185
tRNA-Arg-TCG-2-1	20	96	+	tRNA-Arg-TCG-2-1, tRNA	826.939	5.34059	3.37563
tRNA-Arg-TCG-3-1	11	96	+	tRNA-Arg-TCG-3-1, tRNA	365.323	6.09966	4.3953
tRNA-Arg-TCG-4-1	20	96	+	tRNA-Arg-TCG-4-1, tRNA	78.1125	5.1617	2.08295
tRNA-Arg-TCG-5-1	36	95	+	tRNA-Arg-TCG-5-1, tRNA	681.213	4.21177	1.73927
tRNA-Arg-TCT-3-2	46	107	+	tRNA-Arg-TCT-3-2, tRNA	378.914	6.09726	4.26653
tRNA-Asn-GTT-2-1	20	97	+	tRNA-Asn-GTT-2-1, tRNA	8918.73	3.96374	1.35474
tRNA-Asn-GTT-2-2	32	90	+	tRNA-Asn-GTT-2-2, tRNA	690.592	5.63259	3.40965
tRNA-Asn-GTT-2-3	32	87	+	tRNA-Asn-GTT-2-3, tRNA	806.5	5.80264	3.73268
tRNA-Asn-GTT-2-4	32	87	+	tRNA-Asn-GTT-2-4, tRNA	131.348	4.94232	2.281
tRNA-Asn-GTT-2-5	32	87	+	tRNA-Asn-GTT-2-5, tRNA	155.021	5.30879	2.56897
tRNA-Asn-GTT-2-6	37	87	+	tRNA-Asn-GTT-2-6, tRNA	124.315	5.4985	2.56897
tRNA-Asn-GTT-2-7	32	87	+	tRNA-Asn-GTT-2-7, tRNA	65.3594	5.16654	2.08699
tRNA-Asn-GTT-2-8	38	90	+	tRNA-Asn-GTT-2-8, tRNA	68.2043	5.45107	2.27888
tRNA-Asn-GTT-3-1	11	97	+	tRNA-Asn-GTT-3-1, tRNA	203.915	4.55407	1.87676
tRNA-Asn-GTT-5-1	32	95	+	tRNA-Asn-GTT-5-1, tRNA	44.1869	6.13381	2.10207
tRNA-Asn-GTT-6-1	32	95	+	tRNA-Asn-GTT-6-1, tRNA	47.0639	5.39458	1.93336
tRNA-Cys-GCA-11-1	22	95	+	tRNA-Cys-GCA-11-1, tRNA	5323.86	4.53997	2.35519
tRNA-Cys-GCA-11-1_withgenomeflank	79	141	+	tRNA-Cys-GCA-11-1, tRNA	60.1026	6.17873	2.29735
tRNA-Cys-GCA-12-1	11	95	+	tRNA-Cys-GCA-12-1, tRNA	138.79	4.48711	1.93353
tRNA-Cys-GCA-12-1_withgenomeflank	80	151	+	tRNA-Cys-GCA-12-1, tRNA	81.1857	3.9852	1.30202
tRNA-Cys-GCA-14-1	30	95	+	tRNA-Cys-GCA-14-1, tRNA	265.071	5.22848	3.14642
tRNA-Cys-GCA-17-1	11	95	+	tRNA-Cys-GCA-17-1, tRNA	349.383	5.76874	3.36498
tRNA-Cys-GCA-18-1	30	85	+	tRNA-Cys-GCA-18-1, tRNA	57.1043	6.10371	2.27272
tRNA-Cys-GCA-2-1	9	95	+	tRNA-Cys-GCA-2-1, tRNA	1116.6	6.88697	4.75242
tRNA-Cys-GCA-2-2	17	93	+	tRNA-Cys-GCA-2-2, tRNA	484.017	7.12614	4.73309
tRNA-Cys-GCA-2-2_withgenomeflank	77	157	+	tRNA-Cys-GCA-2-2, tRNA	2589.58	6.54959	5.56337
tRNA-Cys-GCA-2-3	11	92	+	tRNA-Cys-GCA-2-3, tRNA	215.764	7.30015	3.78408
tRNA-Cys-GCA-2-3_withgenomeflank	77	161	+	tRNA-Cys-GCA-2-3, tRNA	1029.34	5.39303	3.28017
tRNA-Cys-GCA-2-4	11	85	+	tRNA-Cys-GCA-2-4, tRNA	114.342	7.04656	3.90139
tRNA-Cys-GCA-3-1	37	85	+	tRNA-Cys-GCA-3-1, tRNA	83.7998	9.47783	4.01453
tRNA-Cys-GCA-4-1	10	95	+	tRNA-Cys-GCA-4-1, tRNA	628.473	5.11949	3.21774
tRNA-Cys-GCA-5-1_withgenomeflank	81	156	+	tRNA-Cys-GCA-5-1, tRNA	681.987	6.17178	4.29478
tRNA-Cys-GCA-6-1_withgenomeflank	70	152	+	tRNA-Cys-GCA-6-1, tRNA	76.6129	4.91007	2.27888
tRNA-Cys-GCA-7-1_withgenomeflank	70	160	+	tRNA-Cys-GCA-7-1, tRNA	1047.88	6.5746	4.3953
tRNA-Cys-GCA-8-1	5	95	+	tRNA-Cys-GCA-8-1, tRNA	54.3394	7.54706	2.88007
tRNA-Cys-GCA-8-1_withgenomeflank	59	161	+	tRNA-Cys-GCA-8-1, tRNA	44360.6	7.93799	8.19482
tRNA-Cys-GCA-9-1_withgenomeflank	80	162	+	tRNA-Cys-GCA-9-1, tRNA	719.46	6.10768	4.07655
tRNA-Cys-GCA-9-3_withgenomeflank	96	157	+	tRNA-Cys-GCA-9-3, tRNA	187.488	5.08897	2.27888
tRNA-Cys-GCA-9-4_withgenomeflank	80	153	+	tRNA-Cys-GCA-9-4, tRNA	313.345	6.3321	4.07655
tRNA-Gln-CTG-1-2	5	83	+	tRNA-Gln-CTG-1-2, tRNA	391.259	5.23582	3.38755
tRNA-Gln-CTG-1-3	5	82	+	tRNA-Gln-CTG-1-3, tRNA	136.224	4.73706	2.44876
tRNA-Gln-CTG-1-4	5	82	+	tRNA-Gln-CTG-1-4, tRNA	82.7592	4.0658	1.54999
tRNA-Gln-CTG-1-5	5	82	+	tRNA-Gln-CTG-1-5, tRNA	35.8134	5.84243	2.08295
tRNA-Gln-TTG-3-1	1	95	+	tRNA-Gln-TTG-3-1, tRNA	202.897	3.92231	1.49561
tRNA-His-GTG-1-2	11	89	+	tRNA-His-GTG-1-2, tRNA	768.153	5.00695	2.2006
tRNA-His-GTG-1-3	11	89	+	tRNA-His-GTG-1-3, tRNA	374.454	5.06301	2.29735
tRNA-His-GTG-1-4	11	89	+	tRNA-His-GTG-1-4, tRNA	143.169	5.4411	2.29735
tRNA-His-GTG-1-5	11	84	+	tRNA-His-GTG-1-5, tRNA	79.9926	5.5929	2.00742
tRNA-His-GTG-1-6	40	90	+	tRNA-His-GTG-1-6, tRNA	72.1902	5.72845	2.10207
tRNA-His-GTG-1-8	31	82	+	tRNA-His-GTG-1-8, tRNA	14.6439	6.96524	1.51224
tRNA-Lys-TTT-3-3	39	84	+	tRNA-Lys-TTT-3-3, tRNA	60.7476	6.5959	2.41004
tRNA-Lys-TTT-5-1	27	94	+	tRNA-Lys-TTT-5-1, tRNA	372.254	5.59706	1.94003
tRNA-Phe-GAA-1-2	37	88	+	tRNA-Phe-GAA-1-2, tRNA	65.5694	5.03482	2.20487
tRNA-Phe-GAA-1-3	45	86	+	tRNA-Phe-GAA-1-3, tRNA	51.383	4.59169	1.56353
tRNA-SeC-TCA-1-1_withgenomeflank	48	155	+	tRNA-SeC-TCA-1-1, tRNA	51.2412	5.00451	1.87676
tRNA-Thr-AGT-1-2	37	92	+	tRNA-Thr-AGT-1-2, tRNA	65.2141	4.84278	1.76696
tRNA-Thr-AGT-1-3	38	89	+	tRNA-Thr-AGT-1-3, tRNA	43.5984	4.56055	1.43624
tRNA-Thr-TGT-5-1	1	85	+	tRNA-Thr-TGT-5-1, tRNA	33.1983	5.22744	1.68534
tRNA-Tyr-GTA-1-1_withgenomeflank	98	172	+	tRNA-Tyr-GTA-1-1, tRNA	1454.49	4.57309	2.2006
tRNA-Tyr-GTA-2-1_withgenomeflank	99	178	+	tRNA-Tyr-GTA-2-1, tRNA	5492.84	4.66445	2.33362
tRNA-Tyr-GTA-3-1_withgenomeflank	81	171	+	tRNA-Tyr-GTA-3-1, tRNA	1923.45	5.12218	2.85061
tRNA-Tyr-GTA-5-1	54	114	+	tRNA-Tyr-GTA-5-1, tRNA	1181.89	4.40829	2.33124
tRNA-Tyr-GTA-8-1	57	108	+	tRNA-Tyr-GTA-8-1, tRNA	178.573	4.20761	1.59469
