## Supplementary material for "TRMT1L-catalyzed m^2^_2_G27 on tyrosine tRNA is required for efficient mRNA translation and cell survival under oxidative stress": Table S4

### Sheet: Sheet 1
Table S4. Sequence of primers and probes used in this paper
Northern Blot
Probe		Usage	Sequence (5'-3')
5S		Northern Blot	5'-Biotin-CCGAGATCAGACGAGATCGGGCGCGTTCAGGGTGGTATGG-3'
U6		Northern Blot	5'-Biotin-GAACGCTTCACGAATTTGCGTGTC-3'
7SL		Northern Blot	5’-Biotin-GCTCCGTTTCCGACCTGGGCC-3'
5' ETS		Northern Blot	5'-Biotin-CGGAGGCCCAACCTCTCCGACGACAGGTCGCCAGAGGACAGCGTGTCAGC-3'
ITS1		Northern Blot	5’-Biotin-CCTCGCCCTCCGGGCTCCGTTAATGATC-3’
ITS2		Northern Blot	5’-Biotin-GCGGCGGCAAGAGGAGGGCGGACGCCGCCGGGTCTGCGCTTAGGGGGA-3’
tRNA-Cys-GCA-4-31 (PHA)		Northern Blot	5'-Biotin-GTCAAATGCTCTACCACTGAGCTACACC-3'
tRNA-Cys-GCA-27-56 (non-PHA)		Northern Blot	5'-Biotin-TGAACCGGGGACCTCTTGATCTGCAGTCAA-3'
tRNA-Tyr-GTA-28-57 (non-PHA)		Northern Blot	5'-Biotin-CGAACCAGCGACCTAAGGATCTACAGTCCT-3'
tRNA-Tyr-GTA-12-35 (PHA)		Northern Blot	5'-Biotin-ACAGTCCTCCGCTCTACCAGCTGA-3'	From Huh, et al. EMBO J 2021 (CITE)
tRNA-Tyr-GTA-38-73 (non-PHA)		Northern Blot	5'-Biotin-TCCTTCGAGCCGGATTCGAACCAGCGACCTAAGGAT-3'
tRNA-Leu-CAA-18-38 (D-loop) (PHA)		Northern Blot	5’-Biotin-CTTGAGTCTGGCGCCTTAGAC-3’
tRNA-Leu-CAA-57-83 (T-loop) (non-PHA)		Northern Blot	5’-Biotin-TGTCAGAAGTGGGATTCGAACCCACGC-3’
tRNA-Arg-TCG-17-37 (D-loop) (PHA)		Northern Blot	5'-Biotin-CCGAAGTCAGACGCCTTATCC-3'
tRNA-Arg-TCG-53-73 (T-loop) (non-PHA)		Northern Blot	5’-Biotin-TAACCACGGAGGGATTCGAAC-3’
tRNA-Asn-GTT-18-41 (D-loop) (PHA)		Northern Blot	5’-Biotin-GGTTAACAGCCGAACGCGCTAACC-3’
tRNA-Asn-GTT-52-69 (T-loop) (non-PHA)		Northern Blot	5’-Biotin-CTGGGTGGGCTCGAACCA-3’
tRNA-Arg-CCT-15-38 (D-loop) (PHA)		Northern Blot	5'-Biotin-TTAGGAGGCCAATGCCTTATCCAT-3'
tRNA-Arg-CCT-54-73 (T-loop) (non-PHA)		Northern Blot	5'-Biotin-CACCCCAGATGGGACTCGAA-3'
Single tRNA isodecoder isolation
Probe		Usage	Sequence (5'-3')
tRNA-Tyr-GUA		Single tRNA isodecoder isolation	5'-BiotinTEG-TGGTCCTTCGAGCCGGAATCGAACCAGCGACCTAAGGATC-3'
tRNA-Cys-GUA		Single tRNA isodecoder isolation	5'-BiotinTEG-TGGAGGGGGCACCCGGATTTGAACCGGGGACCTCTTGATC-3'
tRNA-Arg-CCT		Single tRNA isodecoder isolation	5'-Biotin-CGAACCCACAATCCCTGGCTTAGGAGGCCAGTG-3'
Primer extension assay
Primer		Usage	Sequence (5'-3')
tRNA-Tyr-GTA-55-34		32P-labeled Reverse Transcription Primer	AACCAGCGACCTAAGGATCTAC
tRNA-Cys-GCA-55-34		32P-labeled Reverse Transcription Primer	GAACCGGGGACCTCTTGATCTG
tRNA-Arg-TCG-55-34		32P-labeled Reverse Transcription Primer	AACCCTCAATCTTCTGATCCGA
tRNA-Asn-GTT-55-34		32P-labeled Reverse Transcription Primer	ACCACCAACCTTTCGGTTAACA
RNA interference
siRNA		Usage	Sequence (5'-3')
non-targeting scramble siRNA	Sense	RNA interference	GAUCAUACGUGCGAUCAGA[dT][dT]
non-targeting scramble siRNA	Antisense	RNA interference	UCUGAUCGCACGUAUGAUC[dT][dT]
siTRMT1L #1	Sense	RNA interference	GAACUGAUAUGCUAGGACA[dT][dT]
siTRMT1L #1	Antisense	RNA interference	UGUCCUAGCAUAUCAGUUC[dT][dT]
siTRMT1L #2	Sense	RNA interference	CAGCUAAUAUUCUGUACAU[dT][dT]
siTRMT1L #2	Antisense	RNA interference	AUGUACAGAAUAUUAGCUG[dT][dT]
Primers for cloning
Primer		Usage	Sequence (5'-3')
EcoRI-TRMT1L CDS	Forward	TRMT1L CDS cloning to pCMV-Myc	GTCACTGAATTCGGATGGAGAATATGGCGGAG
XhoI-TRMT1L CDS	Reverse	TRMT1L CDS cloning to pCMV-Myc	CAAGTCTCGAGTTACCATCTTCTGCAGCC
BamHI-TRMT1L CDS	Forward	TRMT1L CDS cloning to pLenti-CMV-Hygro	GTACTGGATCCCCACCATGGAGAATATGGCGGAG
TRMT1L CDS-XhoI	Reverse	TRMT1L CDS cloning to pLenti-CMV-Hygro or	CTCAGCTCGAGTTACCATCTTCTGCAGCC
TRMT1L NLS mutant	Forward	TRMT1L mutagenesis	AAATTTAGGCGCGGCGCAAAAGACTGATGTCAG
TRMT1L NLS mutant	Reverse	TRMT1L mutagenesis	GTGATCATTTCATTACTTTTTCTC
TRMT1L NoLS mutant-R138A, R139A (step 1)	Forward	TRMT1L mutagenesis	CCATAAGCTTGCTGCTCACCTCCAGAATTTACACTG
TRMT1L NoLS mutant-R138A, R139A (step 1)	Reverse	TRMT1L mutagenesis	CTATTACAAGCTCTGAATTTTTC
TRMT1L NoLS mutant-H135A, K136A (step 2)	Forward	TRMT1L mutagenesis	TTGTAATAGCGCTGCGCTTGCTGCTCACC
TRMT1L NoLS mutant-H135A, K136A (step 2)	Reverse	TRMT1L mutagenesis	GCTCTGAATTTTTCCTTAG
TRMT1L D373V	Forward	TRMT1L mutagenesis	ATACATCTAGTCCCTTTTGGAAC
TRMT1L D373V	Reverse	TRMT1L mutagenesis	GAAATCAAAAGATCTCAAATGC
non targeting sgRNA	Forward	non-targeting guide RNAs cloning into plentiCRISPR v2	CACCGAACCTACGGGCTACGATACG
non targeting sgRNA	Reverse	non-targeting guide RNAs cloning into plentiCRISPR v2	AAACCGTATCGTAGCCCGTAGGTTC
TRMT1L sgRNA-1	Forward	guide RNAs targeting TRMT1L cloning into plentiCRISPR v2	CACCGGTAGTTGTGAGAGTTTTGAG
TRMT1L sgRNA-1	Reverse	guide RNAs targeting TRMT1L cloning into plentiCRISPR v2	AAACCTCAAAACTCTCACAACTACC
TRMT1L sgRNA-2	Forward	guide RNAs targeting TRMT1L cloning into plentiCRISPR v2	CACCGTGTTACATCCGTAGTGACGC
TRMT1L sgRNA-2	Reverse	guide RNAs targeting TRMT1L cloning into plentiCRISPR v2	AAACGCGTCACTACGGATGTAACAC
Genotyping primers
Primer		Usage	Sequence (5'-3')
TRMT1L KO1 genotyping	Forward	Genotyping primer for TRMT1L KO1	GCCAAACAAGGGAAAATGATAA
TRMT1L KO1 genotyping	Reverse	Genotyping primer for TRMT1L KO1	ACCACTGACAATGGATCAGGTA
TRMT1L KO1 genotyping (with Illumina adapter sequences)	Forward	Genotyping primer for TRMT1L KO1	ACACTCTTTCCCTACACGACGCTCTTCCGATCTGCCAAACAAGGGAAAATGATAA
TRMT1L KO1 genotyping (with Illumina adapter sequences)	Reverse	Genotyping primer for TRMT1L KO1	GACTGGAGTTCAGACGTGTGCTCTTCCGATCTACCACTGACAATGGATCAGGTA
TRMT1L KO2 genotyping	Forward	Genotyping primer for TRMT1L KO2	CCCTTTTGGAACATCAGTGAAT
TRMT1L KO2 genotyping	Reverse	Genotyping primer for TRMT1L KO2	CAATTCTGGCTGCTAGTTCCTT
TRMT1L KO2 genotyping (with Illumina adapter sequences)	Forward	Genotyping primer for TRMT1L KO2	ACACTCTTTCCCTACACGACGCTCTTCCGATCTCCCTTTTGGAACATCAGTGAAT
TRMT1L KO2 genotyping (with Illumina adapter sequences)	Reverse	Genotyping primer for TRMT1L KO2	GACTGGAGTTCAGACGTGTGCTCTTCCGATCTCAATTCTGGCTGCTAGTTCCTT
Double-stranded DNA gBlocks for in vitro transcription
gBlock		Usage	Sequence (5'-3')
Mature tRNA-Tyr-GTA-5-1-gBlock		In vitro transcription of tRNA-Tyr	CAGAAGGAATTCGCTGCAGTAATACGACTCACTATAGCTTCGATAGCTCAGCTGGTAGAGCGGAGGACTGTAGATCCTTAGGTCGCTGGTTCGATTCCGGCTCGAAGCACCAGGATCCCGATGCA
Mature tRNA-Tyr-GTA-5-1 gBlock G26A		In vitro transcription of tRNA-Tyr G26A	CAGAAGGAATTCGCTGCAGTAATACGACTCACTATAGCTTCGATAGCTCAGCTGGTAGAGCAGAGGACTGTAGATCCTTAGGTCGCTGGTTCGATTCCGGCTCGAAGCACCAGGATCCCGATGCA
Mature tRNA-Tyr-GTA-5-1 gBlock G27A		In vitro transcription of tRNA-Tyr G27A	CAGAAGGAATTCGCTGCAGTAATACGACTCACTATAGCTTCGATAGCTCAGCTGGTAGAGCGAAGGACTGTAGATCCTTAGGTCGCTGGTTCGATTCCGGCTCGAAGCACCAGGATCCCGATGCA
Pre-tRNA-Tyr-2-1 intron + 5’&3’ gBlock		In vitro transcription of premature tRNA-Tyr	CAGAAGGAATTCGCTGCAGTAATACGACTCACTATAGCAGCGGAGCCTTCGATAGCTCAGTTGGTAGAGCGGAGGACTGTAGTGGATAGGGCGTGGCAATCCTTAGGTCGCTGGTTCGATTCCGGCTCGAAGGACTTCGTCTGTAATTTTGGATCCCGATGCA
Mature tRNA-Cys-GCA-8-1 gBlock		In vitro transcription of tRNA-Cys	CAGAAGGAATTCGCTGCAGTAATACGACTCACTATAGGGGGTATAGCTCAGGGGTAGAGCATTTGACTGCAGATCAAGAGGTCCCCGGTTCAAATCCGGGTGCCCCCTCCAGGATCCCGATGCAC
Mature tRNA-Arg-TCG-3-1 gBlock		In vitro transcription of tRNA-Arg	CAGAAGGAATTCGCTGCAGTAATACGACTCACTATAGACCGCGTGGCCTAATGGATAAGGCGTCTGACTTCGGATCAGAAGATTGAGGGTTCGAGTCCCTTCGTGGTCGCCAGGATCCCGATGCA
Primers for preparing PCR template for in vitro transcription
Primer		Usage	Sequence (5'-3')
T7 promoter-F		Forward primer for tRNA PCR template	CGCTGCAGTAATACGACTCACTATAG
Mtr Tyr-5-1-R		Reverse primer for tRNA-Tyr PCR template	TGGTGCTTCGAGCCGGAATC
Pre-Tyr-2-1-3tr-R		Reverse primer for premature tRNA-Tyr PCR template	AAAATTACAGACGAAGTCCTTCGAGC
Mtr Cys-8-1-R		Reverse primer for tRNA-Cys PCR template	TGGAGGGGGCACCCGGATTT
Mtr Arg-TCG-3-1-R		Reverse primer for tRNA-Arg PCR template	TGGCGACCACGAAGGGACTC
